# DNA stimulates SIRT6 to mono-ADP-ribosylate proteins within histidine repeats

**DOI:** 10.1101/2024.07.31.606047

**Authors:** Nicholas J. Pederson, Katharine L. Diehl

## Abstract

Sirtuins are the NAD^+^-dependent class III lysine deacylases (KDACs). Members of this family have been linked to longevity and a wide array of different diseases, motivating the pursuit of sirtuin modulator compounds. Sirtuin 6 (SIRT6) is a primarily nuclear KDAC that deacetylates histones to facilitate gene repression. In addition to this canonical post-translational modification (PTM) “eraser” function, SIRT6 can use NAD^+^ instead to “write” mono-ADP-ribosylation (mARylation) on target proteins. This enzymatic function has been primarily associated with SIRT6’s role in the DNA damage response. This modification has been challenging to study because it is not clear under what precise cellular contexts it occurs, only a few substrates are known, and potential interference from other ADP-ribosyltransferases in cells, among other reasons. In this work, we used commercially available ADP-ribosylation detection reagents to investigate the mARylation activity of SIRT6 in a reconstituted system. We observed that SIRT6 is activated in its mARylation activity by binding to dsDNA ends. We further identified a surprising target motif within biochemical substrates of SIRT6, polyhistidine (polyHis) repeat tracts, that are present in several previously identified SIRT6 mARylation substrates and binding partners. This work provides important context for SIRT6 mARylation activity, in contrast to its KDAC activity, and proposes that SIRT6 is a histidine mARyltransferase enzyme.
