## Supplementary material for "DNA stimulates SIRT6 to mono-ADP-ribosylate proteins within histidine repeats": Data File S1

### Sheet: Data File S1. Human polyHis pro
Description	Scientific Name	Max Score	Total Score	Query Cover	E value	Per. ident	Acc. Len	Accession
RecName: Full=Ubiquitin carboxyl-terminal hydrolase 34; AltName: Full=Deubiquitinating enzyme 34; AltName: Full=Ubiquitin thioesterase 34; AltName: Full=Ubiquitin-specific-processing protease 34 [Homo sapiens]	Homo sapiens	18.5	166	1	13	100	3546	Q70CQ2.2
RecName: Full=Chromodomain-helicase-DNA-binding protein 8; Short=CHD-8; AltName: Full=ATP-dependent helicase CHD8; AltName: Full=Helicase with SNF2 domain 1 [Homo sapiens]	Homo sapiens	18.5	129	1	13	100	2581	Q9HCK8.5
RecName: Full=Voltage-dependent P/Q-type calcium channel subunit alpha-1A; AltName: Full=Brain calcium channel I; Short=BI; AltName: Full=Calcium channel, L type, alpha-1 polypeptide isoform 4; AltName: Full=Voltage-gated calcium channel subunit alpha Cav2.1 [Homo sapiens]	Homo sapiens	18.5	129	1	13	100	2506	O00555.3
RecName: Full=Voltage-dependent T-type calcium channel subunit alpha-1G; AltName: Full=Cav3.1c; AltName: Full=NBR13; AltName: Full=Voltage-gated calcium channel subunit alpha Cav3.1 [Homo sapiens]	Homo sapiens	18.5	110	1	13	100	2377	O43497.3
RecName: Full=Voltage-dependent T-type calcium channel subunit alpha-1H; AltName: Full=Low-voltage-activated calcium channel alpha1 3.2 subunit; AltName: Full=Voltage-gated calcium channel subunit alpha Cav3.2 [Homo sapiens]	Homo sapiens	18.5	110	1	13	100	2353	O95180.4
RecName: Full=Pecanex-like protein 1; AltName: Full=Pecanex homolog protein 1 [Homo sapiens]	Homo sapiens	18.5	18.5	1	13	100	2341	Q96RV3.2
RecName: Full=Voltage-dependent N-type calcium channel subunit alpha-1B; AltName: Full=Brain calcium channel III; Short=BIII; AltName: Full=Calcium channel, L type, alpha-1 polypeptide isoform 5; AltName: Full=Voltage-gated calcium channel subunit alpha Cav2.2 [Homo sapiens]	Homo sapiens	18.5	36.9	1	13	100	2339	Q00975.1
RecName: Full=AT-rich interactive domain-containing protein 1B; Short=ARID domain-containing protein 1B; AltName: Full=BRG1-associated factor 250b; Short=BAF250B; AltName: Full=BRG1-binding protein hELD/OSA1; AltName: Full=Osa homolog 2; Short=hOsa2; AltName: Full=p250R [Homo sapiens]	Homo sapiens	18.5	129	1	13	100	2236	Q8NFD5.2
RecName: Full=SH3 and multiple ankyrin repeat domains protein 1; Short=Shank1; AltName: Full=Somatostatin receptor-interacting protein; Short=SSTR-interacting protein; Short=SSTRIP [Homo sapiens]	Homo sapiens	18.5	73.8	1	13	100	2161	Q9Y566.2
RecName: Full=Histone-lysine N-methyltransferase SETD1B; AltName: Full=Lysine N-methyltransferase 2G; AltName: Full=SET domain-containing protein 1B; Short=hSET1B [Homo sapiens]	Homo sapiens	18.5	18.5	1	13	100	1966	Q9UPS6.3
RecName: Full=Probable helicase with zinc finger domain; AltName: Full=Down-regulated in human cancers protein [Homo sapiens]	Homo sapiens	18.5	18.5	1	13	100	1942	P42694.2
RecName: Full=Nance-Horan syndrome protein; AltName: Full=Congenital cataracts and dental anomalies protein [Homo sapiens]	Homo sapiens	18.5	18.5	1	13	100	1651	Q6T4R5.2
RecName: Full=IQ motif and SEC7 domain-containing protein 2 [Homo sapiens]	Homo sapiens	18.5	110	1	13	100	1488	Q5JU85.2
RecName: Full=Glutamate receptor ionotropic, NMDA 2B; Short=GluN2B; AltName: Full=Glutamate [NMDA] receptor subunit epsilon-2; AltName: Full=N-methyl D-aspartate receptor subtype 2B; Short=NMDAR2B; Short=NR2B; AltName: Full=N-methyl-D-aspartate receptor subunit 3; Short=NR3; Short=hNR3; Flags: Precursor [Homo sapiens]	Homo sapiens	18.5	36.9	1	13	100	1484	Q13224.3
RecName: Full=Zinc finger protein 609 [Homo sapiens]	Homo sapiens	18.5	55.4	1	13	100	1411	O15014.2
RecName: Full=Carboxypeptidase D; AltName: Full=Metallocarboxypeptidase D; AltName: Full=gp180; Flags: Precursor [Homo sapiens]	Homo sapiens	18.5	18.5	1	13	100	1380	O75976.2
RecName: Full=Bromodomain-containing protein 4; AltName: Full=Protein HUNK1 [Homo sapiens]	Homo sapiens	18.5	55.4	1	13	100	1362	O60885.2
RecName: Full=Spermatogenesis-associated protein 31A7; AltName: Full=Protein FAM75A7 [Homo sapiens]	Homo sapiens	18.5	18.5	1	13	100	1347	Q8IWB4.4
RecName: Full=Spermatogenesis-associated protein 31A3; AltName: Full=Protein FAM75A3 [Homo sapiens]	Homo sapiens	18.5	18.5	1	13	100	1347	Q5VYP0.1
RecName: Full=Spermatogenesis-associated protein 31A5; AltName: Full=Protein FAM75A5 [Homo sapiens]	Homo sapiens	18.5	18.5	1	13	100	1347	Q5VU36.1
RecName: Full=Spermatogenesis-associated protein 31A1; AltName: Full=Protein FAM75A1 [Homo sapiens]	Homo sapiens	18.5	18.5	1	13	100	1347	Q5TZJ5.1
RecName: Full=Spermatogenesis-associated protein 31A6; AltName: Full=Protein FAM75A6 [Homo sapiens]	Homo sapiens	18.5	18.5	1	13	100	1343	Q5VVP1.1
RecName: Full=Ras/Rap GTPase-activating protein SynGAP; AltName: Full=Neuronal RasGAP; AltName: Full=Synaptic Ras GTPase-activating protein 1; Short=Synaptic Ras-GAP 1 [Homo sapiens]	Homo sapiens	18.5	129	1	13	100	1343	Q96PV0.4
RecName: Full=Poly [ADP-ribose] polymerase tankyrase-1; AltName: Full=ADP-ribosyltransferase diphtheria toxin-like 5; Short=ARTD5; AltName: Full=Poly [ADP-ribose] polymerase 5A; AltName: Full=Protein poly-ADP-ribosyltransferase tankyrase-1; AltName: Full=TNKS-1; AltName: Full=TRF1-interacting ankyrin-related ADP-ribose polymerase; AltName: Full=Tankyrase I; AltName: Full=Tankyrase-1; Short=TANK1 …	Homo sapiens	18.5	55.4	1	13	100	1327	O95271.2
RecName: Full=Neurocan core protein; AltName: Full=Chondroitin sulfate proteoglycan 3; Flags: Precursor [Homo sapiens]	Homo sapiens	18.5	55.4	1	13	100	1321	O14594.3
RecName: Full=Autism susceptibility gene 2 protein [Homo sapiens]	Homo sapiens	18.5	92.3	1	13	100	1259	Q8WXX7.1
RecName: Full=SWI/SNF complex subunit SMARCC2; AltName: Full=BRG1-associated factor 170; Short=BAF170; AltName: Full=SWI/SNF complex 170 kDa subunit; AltName: Full=SWI/SNF-related matrix-associated actin-dependent regulator of chromatin subfamily C member 2 [Homo sapiens]	Homo sapiens	18.5	18.5	1	13	100	1214	Q8TAQ2.1
RecName: Full=Peregrin; AltName: Full=Bromodomain and PHD finger-containing protein 1; AltName: Full=Protein Br140 [Homo sapiens]	Homo sapiens	18.5	36.9	1	13	100	1214	P55201.2
RecName: Full=Transcription initiation factor TFIID subunit 2; AltName: Full=150 kDa cofactor of initiator function; AltName: Full=RNA polymerase II TBP-associated factor subunit B; AltName: Full=TBP-associated factor 150 kDa; AltName: Full=Transcription initiation factor TFIID 150 kDa subunit; Short=TAF(II)150; Short=TAFII-150; Short=TAFII150 [Homo sapiens]	Homo sapiens	18.5	73.8	1	13	100	1199	Q6P1X5.3
RecName: Full=Atrophin-1; AltName: Full=Dentatorubral-pallidoluysian atrophy protein [Homo sapiens]	Homo sapiens	18.5	36.9	1	13	100	1190	P54259.3
PUTATIVE PSEUDOGENE: RecName: Full=Putative spermatogenesis-associated protein 31C1; AltName: Full=Protein FAM75C1 [Homo sapiens]	Homo sapiens	18.5	18.5	1	13	100	1188	P0DKV0.1
RecName: Full=RNA-binding protein 33; AltName: Full=Proline-rich protein 8; AltName: Full=RNA-binding motif protein 33 [Homo sapiens]	Homo sapiens	18.5	73.8	1	13	100	1170	Q96EV2.3
RecName: Full=BMP-2-inducible protein kinase; Short=BIKe [Homo sapiens]	Homo sapiens	18.5	92.3	1	13	100	1161	Q9NSY1.2
RecName: Full=Mastermind-like protein 2; Short=Mam-2 [Homo sapiens]	Homo sapiens	18.5	18.5	1	13	100	1156	Q8IZL2.2
RecName: Full=Ankyrin repeat and BTB/POZ domain-containing protein BTBD11; AltName: Full=BTB/POZ domain-containing protein 11 [Homo sapiens]	Homo sapiens	18.5	73.8	1	13	100	1104	A6QL63.3
RecName: Full=Sorbin and SH3 domain-containing protein 2; AltName: Full=Arg-binding protein 2; Short=ArgBP2; AltName: Full=Arg/Abl-interacting protein 2; AltName: Full=Sorbin [Homo sapiens]	Homo sapiens	18.5	147	1	13	100	1100	O94875.3
RecName: Full=Transcription initiation factor TFIID subunit 4; AltName: Full=RNA polymerase II TBP-associated factor subunit C; AltName: Full=TBP-associated factor 4; AltName: Full=Transcription initiation factor TFIID 130 kDa subunit; Short=TAF(II)130; Short=TAFII-130; Short=TAFII130; AltName: Full=Transcription initiation factor TFIID 135 kDa subunit; Short=TAF(II)135; Short=TAFII-135; Short=TA…	Homo sapiens	18.5	18.5	1	13	100	1085	O00268.2
RecName: Full=Angiomotin [Homo sapiens]	Homo sapiens	18.5	73.8	1	13	100	1084	Q4VCS5.1
RecName: Full=TSC22 domain family protein 1; AltName: Full=Cerebral protein 2; AltName: Full=Regulatory protein TSC-22; AltName: Full=TGFB-stimulated clone 22 homolog; AltName: Full=Transforming growth factor beta-1-induced transcript 4 protein [Homo sapiens]	Homo sapiens	18.5	18.5	1	13	100	1073	Q15714.3
RecName: Full=SKI family transcriptional corepressor 2; AltName: Full=Functional Smad-suppressing element on chromosome 18; Short=Fussel-18; AltName: Full=LBX1 corepressor 1-like protein; AltName: Full=Ladybird homeobox corepressor 1-like protein [Homo sapiens]	Homo sapiens	18.5	129	1	13	100	1015	Q2VWA4.3
RecName: Full=E3 ubiquitin-protein ligase Arkadia; AltName: Full=RING finger protein 111; Short=hRNF111; AltName: Full=RING-type E3 ubiquitin transferase Arkadia [Homo sapiens]	Homo sapiens	18.5	73.8	1	13	100	994	Q6ZNA4.3
RecName: Full=Disks large-associated protein 3; Short=DAP-3; AltName: Full=PSD-95/SAP90-binding protein 3; AltName: Full=SAP90/PSD-95-associated protein 3; Short=SAPAP3 [Homo sapiens]	Homo sapiens	18.5	166	1	13	100	979	O95886.3
RecName: Full=ERC protein 2 [Homo sapiens]	Homo sapiens	18.5	147	1	13	100	957	O15083.3
RecName: Full=Zinc finger CCHC domain-containing protein 14; AltName: Full=BDG-29 [Homo sapiens]	Homo sapiens	18.5	73.8	1	13	100	949	Q8WYQ9.1
RecName: Full=Diacylglycerol kinase theta; Short=DAG kinase theta; Short=DGKtheta; AltName: Full=Diglyceride kinase theta; Short=DGK-theta [Homo sapiens]	Homo sapiens	18.5	18.5	1	13	100	942	P52824.2
RecName: Full=SKI/DACH domain-containing protein 1; AltName: Full=Protein DLN-1 [Homo sapiens]	Homo sapiens	18.5	221	1	13	100	908	Q1XH10.2
RecName: Full=E3 ubiquitin-protein ligase CBL; AltName: Full=Casitas B-lineage lymphoma proto-oncogene; AltName: Full=Proto-oncogene c-Cbl; AltName: Full=RING finger protein 55; AltName: Full=RING-type E3 ubiquitin transferase CBL; AltName: Full=Signal transduction protein CBL [Homo sapiens]	Homo sapiens	18.5	73.8	1	13	100	906	P22681.2
RecName: Full=AP-4 complex accessory subunit RUSC1; AltName: Full=New molecule containing SH3 at the carboxy-terminus; Short=Nesca; AltName: Full=RUN and SH3 domain-containing protein 1 [Homo sapiens]	Homo sapiens	18.5	18.5	1	13	100	902	Q9BVN2.3
RecName: Full=Zinc finger protein 281; AltName: Full=GC-box-binding zinc finger protein 1; AltName: Full=Transcription factor ZBP-99; AltName: Full=Zinc finger DNA-binding protein 99 [Homo sapiens]	Homo sapiens	18.5	92.3	1	13	100	895	Q9Y2X9.1
RecName: Full=Putative RNA-binding protein 15B; AltName: Full=One-twenty two protein 3; Short=HsOTT3; Short=HuOTT3; AltName: Full=RNA-binding motif protein 15B [Homo sapiens]	Homo sapiens	18.5	55.4	1	13	100	890	Q8NDT2.3
RecName: Full=F-box only protein 41 [Homo sapiens]	Homo sapiens	18.5	55.4	1	13	100	875	Q8TF61.5
RecName: Full=Axin-2; AltName: Full=Axin-like protein; Short=Axil; AltName: Full=Axis inhibition protein 2; AltName: Full=Conductin [Homo sapiens]	Homo sapiens	18.5	55.4	1	13	100	843	Q9Y2T1.2
RecName: Full=Lysine-specific demethylase 9; Short=KDM9; AltName: Full=Round spermatid basic protein 1 [Homo sapiens]	Homo sapiens	18.5	18.5	1	13	100	802	Q5VWQ0.2
RecName: Full=Phospholipid phosphatase-related protein type 4; AltName: Full=Brain-specific phosphatidic acid phosphatase-like protein 1; AltName: Full=Inactive 2-lysophosphatidate phosphatase PLPPR4; AltName: Full=Lipid phosphate phosphatase-related protein type 4; AltName: Full=Plasticity-related gene 1 protein; Short=PRG-1 [Homo sapiens]	Homo sapiens	18.5	18.5	1	13	100	763	Q7Z2D5.1
RecName: Full=Dual specificity tyrosine-phosphorylation-regulated kinase 1A; AltName: Full=Dual specificity YAK1-related kinase; AltName: Full=HP86; AltName: Full=Protein kinase minibrain homolog; Short=MNBH; Short=hMNB [Homo sapiens]	Homo sapiens	18.5	202	1	13	100	763	Q13627.2
RecName: Full=Zinc transporter ZIP6; AltName: Full=Estrogen-regulated protein LIV-1; AltName: Full=Solute carrier family 39 member 6; AltName: Full=Zrt- and Irt-like protein 6; Short=ZIP-6; Flags: Precursor [Homo sapiens]	Homo sapiens	18.5	55.4	1	13	100	755	Q13433.3
RecName: Full=Pre-B-cell leukemia transcription factor-interacting protein 1; AltName: Full=Hematopoietic PBX-interacting protein [Homo sapiens]	Homo sapiens	18.5	36.9	1	13	100	731	Q96AQ6.1
RecName: Full=Leucine-rich repeat and calponin homology domain-containing protein 1; AltName: Full=Calponin homology domain-containing protein 1; AltName: Full=Neuronal protein 81; Short=NP81 [Homo sapiens]	Homo sapiens	18.5	73.8	1	13	100	728	Q9Y2L9.3
RecName: Full=Rho-related BTB domain-containing protein 2; AltName: Full=Deleted in breast cancer 2 gene protein; AltName: Full=p83 [Homo sapiens]	Homo sapiens	18.5	110	1	13	100	727	Q9BYZ6.2
RecName: Full=Cyclin-T1; Short=CycT1; Short=Cyclin-T [Homo sapiens]	Homo sapiens	18.5	36.9	1	13	100	726	O60563.1
RecName: Full=PR domain zinc finger protein 13; AltName: Full=PR domain-containing protein 13 [Homo sapiens]	Homo sapiens	18.5	92.3	1	13	100	707	Q9H4Q3.2
RecName: Full=Sarcoplasmic reticulum histidine-rich calcium-binding protein; Flags: Precursor [Homo sapiens]	Homo sapiens	18.5	92.3	1	13	100	699	P23327.1
RecName: Full=Nuclear fragile X mental retardation-interacting protein 2; AltName: Full=82 kDa FMRP-interacting protein; Short=82-FIP; AltName: Full=Cell proliferation-inducing gene 1 protein; AltName: Full=FMRP-interacting protein 2 [Homo sapiens]	Homo sapiens	18.5	110	1	13	100	695	Q7Z417.1
RecName: Full=7SK snRNA methylphosphate capping enzyme; Short=MePCE; AltName: Full=Bicoid-interacting protein 3 homolog; Short=Bin3 homolog [Homo sapiens]	Homo sapiens	18.5	36.9	1	13	100	689	Q7L2J0.1
RecName: Full=Serine/threonine-protein kinase PLK2; AltName: Full=Polo-like kinase 2; Short=PLK-2; Short=hPlk2; AltName: Full=Serine/threonine-protein kinase SNK; Short=hSNK; AltName: Full=Serum-inducible kinase [Homo sapiens]	Homo sapiens	18.5	55.4	1	13	100	685	Q9NYY3.3
RecName: Full=PHD finger protein 21A; AltName: Full=BHC80a; AltName: Full=BRAF35-HDAC complex protein BHC80 [Homo sapiens]	Homo sapiens	18.5	18.5	1	13	100	680	Q96BD5.1
RecName: Full=Prelamin-A/C; Contains: RecName: Full=Lamin-A/C; AltName: Full=70 kDa lamin; AltName: Full=Renal carcinoma antigen NY-REN-32; Flags: Precursor [Homo sapiens]	Homo sapiens	18.5	18.5	1	13	100	664	P02545.1
RecName: Full=Zinc finger protein 800 [Homo sapiens]	Homo sapiens	18.5	18.5	1	13	100	664	Q2TB10.1
RecName: Full=Potassium voltage-gated channel subfamily A member 4; AltName: Full=HPCN2; AltName: Full=Voltage-gated K(+) channel HuKII; AltName: Full=Voltage-gated potassium channel HBK4; AltName: Full=Voltage-gated potassium channel HK1; AltName: Full=Voltage-gated potassium channel subunit Kv1.4 [Homo sapiens]	Homo sapiens	18.5	18.5	1	13	100	653	P22459.2
RecName: Full=Rab11 family-interacting protein 5; Short=Rab11-FIP5; AltName: Full=Gamma-SNAP-associated factor 1; Short=Gaf-1; AltName: Full=Phosphoprotein pp75; AltName: Full=Rab11-interacting protein Rip11 [Homo sapiens]	Homo sapiens	18.5	18.5	1	13	100	653	Q9BXF6.1
RecName: Full=Sentrin-specific protease 1; AltName: Full=Sentrin/SUMO-specific protease SENP1 [Homo sapiens]	Homo sapiens	18.5	18.5	1	13	100	644	Q9P0U3.2
RecName: Full=Anthrax toxin receptor-like; Flags: Precursor [Homo sapiens]	Homo sapiens	18.5	18.5	1	13	100	631	A6NF34.3
RecName: Full=Nuclear receptor subfamily 4 group A member 3; AltName: Full=Mitogen-induced nuclear orphan receptor; AltName: Full=Neuron-derived orphan receptor 1; AltName: Full=Nuclear hormone receptor NOR-1 [Homo sapiens]	Homo sapiens	18.5	202	1	13	100	626	Q92570.3
RecName: Full=Prickle planar cell polarity protein 3; AltName: Full=LIM domain only protein 6; Short=LMO-6; AltName: Full=Prickle-like protein 3; Short=Pk3; AltName: Full=Triple LIM domain protein 6 [Homo sapiens]	Homo sapiens	18.5	55.4	1	13	100	615	O43900.2
RecName: Full=Transcription factor GATA-6; AltName: Full=GATA-binding factor 6 [Homo sapiens]	Homo sapiens	18.5	129	1	13	100	595	Q92908.2
RecName: Full=Transmembrane protein 121B; AltName: Full=Cat eye syndrome critical region protein 6 [Homo sapiens]	Homo sapiens	18.5	18.5	1	13	100	578	Q9BXQ6.1
RecName: Full=E3 SUMO-protein ligase CBX4; AltName: Full=Chromobox protein homolog 4; AltName: Full=Polycomb 2 homolog; Short=Pc2; Short=hPc2 [Homo sapiens]	Homo sapiens	18.5	166	1	13	100	560	O00257.3
RecName: Full=Protein shisa-7; AltName: Full=Cystine-knot AMPAR modulating protein of 59 kDa; Short=CKAMP59; AltName: Full=GABA(A) receptor auxiliary subunit Shisa7; AltName: Full=Protein shisa-6-like; Flags: Precursor [Homo sapiens]	Homo sapiens	18.5	18.5	1	13	100	538	A6NL88.3
RecName: Full=Zinc finger protein ZIC 2; AltName: Full=Zinc finger protein of the cerebellum 2 [Homo sapiens]	Homo sapiens	18.5	129	1	13	100	532	O95409.2
RecName: Full=Kunitz-type protease inhibitor 1; AltName: Full=Hepatocyte growth factor activator inhibitor type 1; Short=HAI-1; Flags: Precursor [Homo sapiens]	Homo sapiens	18.5	18.5	1	13	100	529	O43278.2
RecName: Full=Serine/threonine-protein kinase NLK; AltName: Full=Nemo-like kinase; AltName: Full=Protein LAK1 [Homo sapiens]	Homo sapiens	18.5	129	1	13	100	527	Q9UBE8.2
RecName: Full=Ankyrin repeat domain-containing protein SOWAHC; AltName: Full=Ankyrin repeat domain-containing protein 57; AltName: Full=Protein sosondowah homolog C [Homo sapiens]	Homo sapiens	18.5	55.4	1	13	100	525	Q53LP3.1
RecName: Full=One cut domain family member 2; AltName: Full=Hepatocyte nuclear factor 6-beta; Short=HNF-6-beta; AltName: Full=One cut homeobox 2; AltName: Full=Transcription factor ONECUT-2; Short=OC-2 [Homo sapiens]	Homo sapiens	18.5	92.3	1	13	100	504	O95948.2
RecName: Full=Nuclear factor 1 X-type; Short=NF1-X; Short=Nuclear factor 1/X; AltName: Full=CCAAT-box-binding transcription factor; Short=CTF; AltName: Full=Nuclear factor I/X; Short=NF-I/X; Short=NFI-X; AltName: Full=TGGCA-binding protein [Homo sapiens]	Homo sapiens	18.5	18.5	1	13	100	502	Q14938.2
RecName: Full=POU domain, class 3, transcription factor 3; AltName: Full=Brain-specific homeobox/POU domain protein 1; Short=Brain-1; Short=Brn-1; AltName: Full=Octamer-binding protein 8; Short=Oct-8; AltName: Full=Octamer-binding transcription factor 8; Short=OTF-8 [Homo sapiens]	Homo sapiens	18.5	92.3	1	13	100	500	P20264.2
RecName: Full=Forkhead box protein G1; AltName: Full=Brain factor 1; Short=BF-1; Short=BF1; AltName: Full=Brain factor 2; Short=BF-2; Short=BF2; Short=hBF-2; AltName: Full=Forkhead box protein G1A; AltName: Full=Forkhead box protein G1B; AltName: Full=Forkhead box protein G1C; AltName: Full=Forkhead-related protein FKHL1; Short=HFK1; AltName: Full=Forkhead-related protein FKHL2; Short=HFK2; AltNa…	Homo sapiens	18.5	147	1	13	100	489	P55316.2
RecName: Full=H2.0-like homeobox protein; AltName: Full=Homeobox protein HB24; AltName: Full=Homeobox protein HLX1 [Homo sapiens]	Homo sapiens	18.5	18.5	1	13	100	488	Q14774.3
RecName: Full=Methyl-CpG-binding protein 2; Short=MeCp-2 protein; Short=MeCp2 [Homo sapiens]	Homo sapiens	18.5	73.8	1	13	100	486	P51608.1
RecName: Full=Protein naked cuticle homolog 1; Short=Naked-1; Short=hNkd; Short=hNkd1 [Homo sapiens]	Homo sapiens	18.5	55.4	1	13	100	470	Q969G9.1
RecName: Full=Zinc finger protein ZIC 3; AltName: Full=Zinc finger protein 203; AltName: Full=Zinc finger protein of the cerebellum 3 [Homo sapiens]	Homo sapiens	18.5	147	1	13	100	467	O60481.1
RecName: Full=Hepatocyte nuclear factor 6; Short=HNF-6; AltName: Full=One cut domain family member 1; AltName: Full=One cut homeobox 1 [Homo sapiens]	Homo sapiens	18.5	166	1	13	100	465	Q9UBC0.1
RecName: Full=Hepatocyte nuclear factor 3-beta; Short=HNF-3-beta; Short=HNF-3B; AltName: Full=Forkhead box protein A2; AltName: Full=Transcription factor 3B; Short=TCF-3B [Homo sapiens]	Homo sapiens	18.5	18.5	1	13	100	457	Q9Y261.1
RecName: Full=Protein naked cuticle homolog 2; Short=Naked-2; Short=hNkd2 [Homo sapiens]	Homo sapiens	18.5	147	1	13	100	451	Q969F2.1
RecName: Full=POU domain, class 3, transcription factor 1; AltName: Full=Octamer-binding protein 6; Short=Oct-6; AltName: Full=Octamer-binding transcription factor 6; Short=OTF-6; AltName: Full=POU domain transcription factor SCIP [Homo sapiens]	Homo sapiens	18.5	55.4	1	13	100	451	Q03052.3
RecName: Full=Zinc finger protein ZIC 1; AltName: Full=Zinc finger protein 201; AltName: Full=Zinc finger protein of the cerebellum 1 [Homo sapiens]	Homo sapiens	18.5	18.5	1	13	100	447	Q15915.2
RecName: Full=Forkhead box protein F2; AltName: Full=Forkhead-related activator 2; Short=FREAC-2; AltName: Full=Forkhead-related protein FKHL6; AltName: Full=Forkhead-related transcription factor 2 [Homo sapiens]	Homo sapiens	18.5	92.3	1	13	100	444	Q12947.2
RecName: Full=Forkhead box protein B2 [Homo sapiens]	Homo sapiens	18.5	184	1	13	100	432	Q5VYV0.1
RecName: Full=POU domain, class 4, transcription factor 1; AltName: Full=Brain-specific homeobox/POU domain protein 3A; Short=Brain-3A; Short=Brn-3A; AltName: Full=Homeobox/POU domain protein RDC-1; AltName: Full=Oct-T1 [Homo sapiens]	Homo sapiens	18.5	110	1	13	100	419	Q01851.4
RecName: Full=Coiled-coil domain-containing protein 85C [Homo sapiens]	Homo sapiens	18.5	18.5	1	13	100	419	A6NKD9.1
RecName: Full=Transcriptional repressor protein YY1; AltName: Full=Delta transcription factor; AltName: Full=INO80 complex subunit S; AltName: Full=NF-E1; AltName: Full=Yin and yang 1; Short=YY-1 [Homo sapiens]	Homo sapiens	18.5	147	1	13	100	414	P25490.2
RecName: Full=POU domain, class 4, transcription factor 2; AltName: Full=Brain-specific homeobox/POU domain protein 3B; Short=Brain-3B; Short=Brn-3B [Homo sapiens]	Homo sapiens	18.5	184	1	13	100	409	Q12837.2
RecName: Full=BarH-like 2 homeobox protein [Homo sapiens]	Homo sapiens	18.5	18.5	1	13	100	387	Q9NY43.2
RecName: Full=Selenoprotein P; Short=SeP; Flags: Precursor [Homo sapiens]	Homo sapiens	18.5	18.5	1	13	100	381	P49908.3
RecName: Full=Transcription initiation factor IIA subunit 1; AltName: Full=General transcription factor IIA subunit 1; AltName: Full=TFIIAL; AltName: Full=Transcription initiation factor TFIIA 42 kDa subunit; Short=TFIIA-42; Contains: RecName: Full=Transcription initiation factor IIA alpha chain; AltName: Full=TFIIA p35 subunit; Contains: RecName: Full=Transcription initiation factor IIA beta cha…	Homo sapiens	18.5	73.8	1	13	100	376	P52655.1
RecName: Full=Transcription factor Maf; AltName: Full=Proto-oncogene c-Maf; AltName: Full=V-maf musculoaponeurotic fibrosarcoma oncogene homolog [Homo sapiens]	Homo sapiens	18.5	73.8	1	13	100	373	O75444.2
RecName: Full=Homeobox protein OTX1; AltName: Full=Orthodenticle homolog 1 [Homo sapiens]	Homo sapiens	18.5	166	1	13	100	354	P32242.1
RecName: Full=Transcription factor MafA; AltName: Full=Pancreatic beta-cell-specific transcriptional activator; AltName: Full=RIPE3b1 factor; AltName: Full=V-maf musculoaponeurotic fibrosarcoma oncogene homolog A [Homo sapiens]	Homo sapiens	18.5	147	1	13	100	353	Q8NHW3.2
RecName: Full=Protein FAM76B [Homo sapiens]	Homo sapiens	18.5	129	1	13	100	339	Q5HYJ3.3
RecName: Full=Hairy/enhancer-of-split related with YRPW motif protein 2; AltName: Full=Cardiovascular helix-loop-helix factor 1; Short=hCHF1; AltName: Full=Class B basic helix-loop-helix protein 32; Short=bHLHb32; AltName: Full=HES-related repressor protein 2; AltName: Full=Hairy and enhancer of split-related protein 2; Short=HESR-2; AltName: Full=Hairy-related transcription factor 2; Short=HRT-2…	Homo sapiens	18.5	18.5	1	13	100	337	Q9UBP5.1
RecName: Full=Homeobox protein Hox-A1; AltName: Full=Homeobox protein Hox-1F [Homo sapiens]	Homo sapiens	18.5	166	1	13	100	335	P49639.2
RecName: Full=Homeobox protein DLX-2 [Homo sapiens]	Homo sapiens	18.5	73.8	1	13	100	328	Q07687.2
RecName: Full=Transcription cofactor vestigial-like protein 3; Short=Vgl-3 [Homo sapiens]	Homo sapiens	18.5	73.8	1	13	100	326	A8MV65.1
RecName: Full=Transcription factor MafB; Short=Maf-B; AltName: Full=V-maf musculoaponeurotic fibrosarcoma oncogene homolog B [Homo sapiens]	Homo sapiens	18.5	147	1	13	100	323	Q9Y5Q3.2
RecName: Full=Uncharacterized protein C21orf58 [Homo sapiens]	Homo sapiens	18.5	92.3	1	13	100	322	P58505.2
RecName: Full=Proline-rich transmembrane protein 1; AltName: Full=Dispanin subfamily D member 1; Short=DSPD1; AltName: Full=Synapse differentiation-induced protein 4; Short=SynDIG4 [Homo sapiens]	Homo sapiens	18.5	73.8	1	13	100	306	Q99946.2
RecName: Full=Homeobox protein MOX-2; AltName: Full=Growth arrest-specific homeobox; AltName: Full=Mesenchyme homeobox 2 [Homo sapiens]	Homo sapiens	18.5	184	1	13	100	304	P50222.2
RecName: Full=GS homeobox 2; AltName: Full=Genetic-screened homeobox 2; AltName: Full=Homeobox protein GSH-2 [Homo sapiens]	Homo sapiens	18.5	92.3	1	13	100	304	Q9BZM3.2
RecName: Full=Protein LRATD1; AltName: Full=LRAT domain-containing 1; AltName: Full=Neurologic sensory protein 1; Short=NSE1; AltName: Full=Protein FAM84A [Homo sapiens]	Homo sapiens	18.5	18.5	1	13	100	292	Q96KN4.2
RecName: Full=Oligodendrocyte transcription factor 3; Short=Oligo3; AltName: Full=Class B basic helix-loop-helix protein 7; Short=bHLHb7; AltName: Full=Class E basic helix-loop-helix protein 20; Short=bHLHe20 [Homo sapiens]	Homo sapiens	18.5	18.5	1	13	100	272	Q7RTU3.2
RecName: Full=Homeobox protein Hox-A9; AltName: Full=Homeobox protein Hox-1G [Homo sapiens]	Homo sapiens	18.5	55.4	1	13	100	272	P31269.4
RecName: Full=Seven in absentia homolog 3; Short=Siah-3 [Homo sapiens]	Homo sapiens	18.5	18.5	1	13	100	269	Q8IW03.3
RecName: Full=Coiled-coil domain-containing glutamate-rich protein 2; Flags: Precursor [Homo sapiens]	Homo sapiens	18.5	73.8	1	13	100	266	I3L3R5.1
RecName: Full=Multiple myeloma tumor-associated protein 2; Short=hMMTAG2 [Homo sapiens]	Homo sapiens	18.5	18.5	1	13	100	263	Q9BU76.1
RecName: Full=Protein BEAN1; AltName: Full=Brain-expressed protein associating with Nedd4 homolog; Short=BEAN [Homo sapiens]	Homo sapiens	18.5	92.3	1	13	100	259	Q3B7T3.2
RecName: Full=Heart- and neural crest derivatives-expressed protein 1; AltName: Full=Class A basic helix-loop-helix protein 27; Short=bHLHa27; AltName: Full=Extraembryonic tissues, heart, autonomic nervous system and neural crest derivatives-expressed protein 1; Short=eHAND [Homo sapiens]	Homo sapiens	18.5	73.8	1	13	100	215	O96004.1
RecName: Full=UBA-like domain-containing protein 1 [Homo sapiens]	Homo sapiens	18.5	18.5	1	13	100	177	Q8TB05.1
RecName: Full=UBA-like domain-containing protein 2 [Homo sapiens]	Homo sapiens	18.5	18.5	1	13	100	164	Q8IYN6.1
RecName: Full=Uncharacterized protein C16orf95 [Homo sapiens]	Homo sapiens	18.5	18.5	1	13	100	158	Q9H693.1
RecName: Full=Histidine-rich carboxyl terminus protein 1 [Homo sapiens]	Homo sapiens	18.5	73.8	1	13	100	115	Q6UXD1.1
